# Towards a systematic map of the functional role of protein phosphorylation

**DOI:** 10.1101/872770

**Authors:** Cristina Viéitez, Bede P. Busby, David Ochoa, André Mateus, Marco Galardini, Areeb Jawed, Danish Memon, Clement M. Potel, Sibylle C. Vonesch, Chelsea Szu Tu, Mohammed Shahraz, Frank Stein, Lars M. Steinmetz, Mikhail M. Savitski, Athanasios Typas, Pedro Beltrao

**Author notes:** Contributed equally (Cristina Viéitez, Bede P. Busby). Correspondence to: Mikhail M. Savitski, Athanasios Typas and Pedro Beltrao.

## Abstract

Phosphorylation is a critical post-translational modification involved in the regulation of almost all cellular processes. However, less than 5% of thousands of recently discovered phosphorylation sites have a known function. Here, we devised a chemical genetic approach to study the functional relevance of phosphorylation in *S. cerevisiae*. We generated 474 phospho-deficient mutants that, along with the gene deletion library, were screened for fitness in 102 conditions. Of these, 42% exhibited growth phenotypes, suggesting these phosphosites are likely functional. We inferred their function based on the similarity of their growth profiles with that of gene deletions, and validated a subset by thermal proteome profiling and lipidomics. While some phosphomutants showed loss-of-function phenotypes, a higher fraction exhibited phenotypes not seen in the corresponding gene deletion suggestive of a gain-of-function effect. For phosphosites conserved in humans, the severity of the yeast phenotypes is indicative of their human functional relevance. This study provides a roadmap for functionally characterizing phosphorylation in a systematic manner.
