## Supplementary Tables for "Towards a systematic map of the functional role of protein phosphorylation": Table S2 Chemicals for Screen.xlsx

### Sheet: Sheet1
Abbreviation	condition	Category	carrier	concentration	Screen Batch
48H-20	20ºC	Environmental	N/A	N/A	1
48H-24D	2,4-Dichlorophenoxyacetic acid	Chemical	DMSO	3mM	1&2
48H-37	37ºC	Environmental	N/A	N/A	1
72H-39	39ºC	Environmental	N/A	N/A	1
48H-39	39ºC	Environmental	N/A	N/A	1&2
48H-42	42ºC	Environmental	N/A	N/A	1
48H-5-FU	Fluorouracil	Drug	DMSO	500uM	2
48H-6-AU	6-azauracil	Drug	DMSO	8 mM	1&2
72H-6-AU39	6-azauracil + 39ºC	Combination	DMSO	8 mM	2
48H-6-AU39	6-azauracil + 39ºC	Combination	DMSO	8 mM	2
48H-AA	Acetic acid	Environmental	N/A	0.625	2
48H-Ampho	Amphotericin B	Drug	DMSO	100 uM	1&2
48H-AmphoAna	Amphotericin B + Anaerobic	Combination	DMSO	100 uM	2
48H-Ana	Anaerobic growth	Environmental	N/A	N/A	1&2
48H-Ana37	Anaerobic + 37ºC	Combination	N/A	N/A	1
72H-Ars	Arsenic (V) oxide hydrate	Metal	water	1 mM	1
48H-Ars	Arsenic (V) oxide hydrate	Metal	water	1 mM	1
48H-Ator	Atorvastatin	Drug	DMSO	100 uM	1
48H-AtorAna	Atorvastatin + anaerobic	Combination		100 uM	1
48H-BCSA	Bathocuproinedisulfonic acid	Metal	water	5 mM	1
72H-Ben	Benomyl	Chemical	DMSO	300 uM	1
48H-Ben	Benomyl	Chemical	DMSO	300 uM	1
48H-Caff	Caffeine 20mM	Chemical	water	20 mM	1&2
48H-Caff15	Caffeine 15mM	Chemical	Water	15 mM	2
72H-Cant	Cantharidin	Drug	DMSO	150 uM	1
48H-Cant	Cantharidin	Drug	DMSO	150 uM	1
72H-Caspo	Caspofungin	Drug	Water	6.5 nM	2
48H-Caspo	Caspofungin	Drug	Water	6.5 nM	2
48H-Cd	Cadmium chloride	Metal	water	250 uM	2
48H-Chmt	Chlormethine	Chemical	DMSO	12 uM	1
48H-Chx	Cyclohexamide	Chemical	Water	625 nM	2
48H-Cis	Cisplatin	Drug	Water	375 uM	1
48H-Cloz	Clozapine	Drug	DMSO	350 uM	2
72H-Cu	Copper Sulfate	Metal	Water	3 mM	1
48H-Cw	Calcofluor white	Chemical	water	1.25 mM	1
48H-DMSO1	Dimethyl sulfoxide 1%	Chemical		0.01	1&2
48H-DMSO6	Dimethyl sulfoxide 6%	Chemical		0.06	1
48H-Doxo	Doxorubicin	Drug	water	75 uM	2
48H-ECE	E. coli H104 07 ETEC	Bacterial supernatant		0.5	1
48H-EDTA	Ethylenediaminetetraacetic acid	Metal	water	250 uM	1
48H-EGTA	Triethylene glycol diamine tetraacetic acid	Metal	water	35 mM	1
48H-EtOH	Ethanol	Chemical	N/A	0.075	1
72H-EtOH+39	Ethanol + 39ºC	Combination	N/A	0.075	1
48H-EtOH+39	Ethanol + 39ºC	Combination	N/A	0.075	1
48H-EtOH20	Ethanol+ 20ºC	Combination	N/A	0.075	1
48H-Feno	Fenofibrate	Drug	DMSO	2 mM	1
48H-FenoAna	Fenofibrate + anaerobic	Combination	DMSO	2 mM	1
48H-Flu	Flucozole	Drug	DMSO	125 uM	1
48H-GjW	Grape juice	Environmental	N/A	0.5	1
72H-Glyc	Glycerol 2%	C/N Source	N/A	0.02	1
48H-Glyc	Glycerol 2%	C/N Source	N/A	0.02	1&2
48H-Halo	Haloperidol	Drug	DMSO	1 mM	1
48H-Hglu	Glucose 20%	C/N Source	N/A	0.2	2
48H-Hyd	Hydroxyurea	Drug	Water	200 mM	1
48H-keto	Ketocozole	Drug	DMSO	30 uM	1
48H-Lglu	Glucose 0.2%	C/N Source	N/A	0.002	1
48H-LiCl	Lithium chloride	Metal	Water	2.5 mM	1
48H-Mal	Maltose 2%	C/N Source		0.02	1&2
72H-Mal	Maltose 2%	C/N Source		0.02	2
48H-MG132	MG132	Chemical	DMSO	100 uM	1
48H-Min	Amino Acid Starvation	C/N Source	SC w/out AA supp with His (76 mg/L), Leu 380 mg/L, Ura76 mg/L, Lys 76 mg/L	YNB without amonium sulfate or amino acids, supp with His (76 mg/L), Leu 380 mg/L, Ura76 mg/L, Lys 76 mg/L	1
48H-MMS	Methyl methanesulfonate	Chemical	Water	0.0001	1
48H-Mtrx	Methotrexate	Drug	DMSO	350 uM	1
48H-Myr	Myriocin	Chemical	DMSO	3 uM	1
48H-MYXM	M. xanthus Media	Bacterial supernatant	N/A	0.5	1
48H-MYXOP	M. xanthus (predator)	Bacterial supernatant	N/A	0.5	1
48H-MYXOPM	M. xanthus (predator) Medium	Bacterial supernatant	N/A	0.5	2
48H-NaCl4	Sodium Chloride 0.4M	Chemical	N/A	0.4 M	2
72H-NaCl439	Sodium Chloride 0.4M + 39ºC	Combination	N/A	0.4 M	2
48H-NaCl439	Sodium Chloride 0.4M + 39ºC	Combination	N/A	0.4 M	2
48H-NaCl6	Sodium Chloride 0.6M	Chemical	N/A	0.6 M	2
72H-NaCl6	Sodium Chloride 0.6M	Chemical	N/A	0.6 M	2
72H-NaCl639	NaCl 0.6M + 39ºC	Combination	N/A	0.6 M	2
48H-NaCl639	NaCl 0.6M + 39ºC	Combination	N/A	0.6 M	2
48H-Nati	Nitrogen stress (CDM35 Media)	C/N Source	N/A	See Methods	1
48H-Ni	NiSO4	Metal	Water	2 mM	2
48H-Nitr	Nitrogen starvation	C/N Source	YNB	N/A	1
48H-Noco	Nocodazole	Drug	DMSO	35 uM	1
48H-Nys	Nystatin	Drug	DMSO	30 uM	1&2
72H-Para	Paraquat	Chemical	Water	1.2 mM	2
48H-Para	Paraquat	Chemical	Water	1.2 mM	1&2
48H-pH 4	pH4	Environmental	adj with 1M malaic acid	N/A	1
48H-pH 85	pH8.5	Environmental	Adj with 10M NaOH	N/A	1
48H-pH3	pH3	Environmental	adj with 1M malaic acid	N/A	1
48H-pH75	pH7.5	Environmental	Adj with 10M NaOH	N/A	1
48H-PP1	PP1	Chemical	DMSO	100	1
48H-PP2	PP2	Chemical	DMSO	100	1
48H-PSU	P. aeruginosa	Bacterial supernatant	N/A	0.5	1
48H-Rapa	Rapamycin	Drug	DMSO	60 nM	1
72H-Rapa39	Rapamycin + 39ºC	Combination		60 nM	1
48H-Rapa39	Rapamycin + 39ºC	Combination		60 nM	1
48H-SCH	Synthetic Complete + HEPES	Environmental		25 mM	1&2
48H-SDS	Sodium dodecyl sulfate	Chemical	Water	0.000175	1
48H-Simva	Simvastatin	Drug	EtOH + NaOH	500 uM	1
48H-SimvaAna	Simvastatin + anaerobic	Combination	EtOH + NaOH	500 uM	1
48H-Sorb	Sorbitol 1M	Environmental	Water	1 M	1&2
48H-Staur	Staurosporine	Chemical	DMSO	200 uM	1
48H-Tuni	Tunicamycin	Chemical	DMSO	3.5 uM	1
48H-UV	Ultraviolet light	Environmental	N/A	N/A	1
48H-UV39	Ultraviolet + 39ºC	Combination	N/A	N/A	1
72H-XlGlu	Glucose 0.02%	C/N Source	N/A	0.0002	1
48H-XlGlu	Glucose 0.02%	C/N Source	N/A	0.0002	1
