## Supplementary Tables for "Towards a systematic map of the functional role of protein phosphorylation": Table S6 mutant_scar_correlation_vs_phenotype_count.xlsx

### Sheet: Table s6 mutant_scar_correlatio
systematic_name	median_corphosmark_estimate	median_phenotypes	gene_name
YBL007C	-0.0438452	0	SLA1
YBL008W	-0.0362827	0	HIR1
YBL027W	0.196118	0	RPL19B
YBL058W	0.0446273	0	SHP1
YBR127C	0.166912	0.5	VMA2
YBR181C	0.0376221	0	RPS6B
YCL061C	0.287456	5.5	MRC1
YCR008W	0.404709	4	SAT4
YCR031C	0.213269	4.5	RPS14A
YCR034W	-0.184778	13	ELO2
YCR087C-A	0.153732	0	YCR087C-A
YDL002C	0.317796	1	NHP10
YDL047W	0.0611846	23	SIT4
YDL051W	0.016569	1	LHP1
YDL079C	0.430192	1	MRK1
YDL122W	0.106177	0	UBP1
YDL140C	0.0334997	0	RPO21
YDL150W	0.438177	0	RPC53
YDR072C	-0.275584	1	IPT1
YDR076W	0.129281	11	RAD55
YDR122W	-0.0282349	1	KIN1
YDR213W	0.192683	4	UPC2
YDR217C	0.127347	0	RAD9
YDR251W	-0.0855819	0	PAM1
YDR364C	0.140301	2.5	CDC40
YDR372C	0.368439	19	VPS74
YDR385W	0.026642	5.5	EFT2
YDR477W	0.000403311	1	SNF1
YER016W	-0.109106	0	BIM1
YER026C	-0.0980215	0.5	CHO1
YER111C	0.644911	11	SWI4
YER122C	-0.277367	2	GLO3
YER164W	0.750952	7	CHD1
YER178W	-0.068278	1	PDA1
YFL033C	0.166687	7	RIM15
YGL035C	0.311434	0	MIG1
YGL140C	0.276794	0	YGL140C
YGR086C	0.146213	4	PIL1
YGR092W	0.378131	23	DBF2
YGR159C	0.161581	0	NSR1
YGR192C	0.049068	1	TDH3
YGR253C	-0.104034	0	PUP2
YGR254W	0.130422	0	ENO1
YGR285C	-0.0536684	0	ZUO1
YHL007C	0.238202	0	STE20
YHR030C	0.0289684	0.5	SLT2
YHR097C	-0.238127	0	YHR097C
YHR133C	0.441582	0	NSG1
YHR205W	0.278592	5.5	SCH9
YIL114C	-0.139136	0	POR2
YJL115W	-0.132201	0	ASF1
YJL128C	0.223635	0	PBS2
YJL148W	0.153571	0	RPA34
YJL153C	0.0327657	1	INO1
YJL164C	0.24146	8	TPK1
YJL176C	-0.103881	0	SWI3
YJR005W	0.349397	0	APL1
YJR052W	-0.123566	0	RAD7
YJR056C	0.178587	3	YJR056C
YJR059W	0.0742622	0	PTK2
YKL048C	0.199528	0	ELM1
YKL056C	0.420777	0	TMA19
YKL062W	0.0468995	0	MSN4
YKL126W	0.139702	25	YPK1
YKR048C	-0.0315506	0	NAP1
YLR079W	0.0637365	0	SIC1
YLR116W	0.0608266	2	MSL5
YLR228C	-0.123572	0	ECM22
YLR242C	0.220875	0	ARV1
YLR248W	-0.315532	0	RCK2
YLR335W	0.281048	0	NUP2
YLR357W	-0.0946831	0	RSC2
YLR362W	-0.0661503	0.5	STE11
YLR372W	0.0550737	0	ELO3
YLR450W	0.120239	3.5	HMG2
YML008C	0.100029	0	ERG6
YML075C	0.207823	1	HMG1
YMR037C	0.0506451	0	MSN2
YMR109W	0.190119	2	MYO5
YMR216C	0.105398	0	SKY1
YMR221C	0.273597	0	FMP42
YMR278W	0.108597	1	PRM15
YMR291W	-0.25087	0	TDA1
YNL156C	-0.0341293	0	NSG2
YNL224C	-0.0277385	4	SQS1
YNL248C	-0.0854816	0	RPA49
YNL307C	0.0606466	0	MCK1
YNL330C	0.0371113	0	RPD3
YNR031C	0.104087	0.5	SSK2
YOL128C	0.365119	0	YGK3
YOL145C	-0.0816858	0	CTR9
YOR046C	0.0953021	0	DBP5
YOR109W	0.0536027	1	INP53
YOR141C	0.00574937	0	ARP8
YOR151C	0.796828	25	RPB2
YOR231W	0.421319	1	MKK1
YOR290C	0.132742	0	SNF2
YOR340C	0.0194887	0.5	RPA43
YPL004C	0.0202546	0	LSP1
YPL008W	-0.0255094	26	CHL1
YPL226W	0.332693	11.5	NEW1
YPL235W	-0.211393	0	RVB2
YPL240C	0.257611	0.5	HSP82
YPR040W	0.133122	0	TIP41
YPR091C	0.0238328	0	YPR091C,NVJ2
YPR111W	0.324969	0	DBF20
YPR190C	0.286348	0	RPC82
