## Supplementary Tables for "Towards a systematic map of the functional role of protein phosphorylation": Table S13 Lipidomics data ID confirmation.xlsx

### Sheet: Negitive ID confirmation
Confirmed Lipid ID	Observed Mass	Exact Mass	Retention Time	Observed Fragment ions	Notes
PI(18:1/26:1)	973.67	973.675	9.37	Fragment ions at 393 (26:1) and 281 (18:1)
PE(10:0/16:1)	604.394	604.398	7.42	Fragment ions at 171 (10:0) and 253 (16:1)
PS(17:0/16:1)	746.493	746.498	8.09	Fragment ion at 253 (16:1)
PE(16:1/18:2)	712.489	712.492	9.15	Fragments at 279(18:2) and 253 (16:1)
PS(14:1/16:1)	702.431	702.435	5.55	Fragment at 253 (16:1) and 225 (14:1) Observed
PS(16:0/14:0)	706.462	706.466	6.94	Fragments at 255(16:0) and 227 (14:0)
PE(16:1/0:00)	450.263	450.263	2.3	Fragment at 253 (16:1)	also observe m/z 452 in positive mode
PE(10:0/14:0)	578.378	578.383	7.26	Fragment at 171 (10:0) and 227 (14:0)	Also m/z 580 in pos mode
PE(14:1/16:1)	658.441	658.445	8.29	Fragments at 225 (14:1) and 253 (16:1)
CL(21:0/17:1/16:1/18:1)	1458.05	1458.04	9.79	Fragments at 281(18:1), 253(16:1) and 267(17:1)	revised from CL(22:0/16:1/18:1/16:0) because of observation of 267 (17:1). Assigned based on observation of 3 of the 4 fatty acyl fragments
CL(16:1/18:0/18:1/16:0)	1403.99	1404	16.97	fragments at 673 (16:0/18:1) and 645 (16:0/16:1), 253 (16:1), 255 (16:0) and 281 (18:1),	Three isomers observed. lipid of interest is at ~17 minutes. 4 of 4 fragments observed at ~17 minutes
CL(66:3)	1373.96	1373.95	8.96	fragment observed at 253 (16:1) and at 686
CL(58:1)	1265.86	1265.86	8.19	Fragments at 253 (16:1) and 199 (12:0)	The lipid of interest elutes at ~8 minutes and the other isome (the major compound) elutes at ~12 minutes. For the CL(58:1) at 8 minutes, can only observe 2 fragment ions (199) (12:0) and 253 (16:1), can therefor not confirm the fatty acyl composition of the CL.
CL(70:3)	1430.02	1430.01	9.62	Fragments at 253 (16:1), and 281 (18:1)	Not enough fragments to confirm fatty acyl chain composition

### Sheet: Positive ID confirmation
Confirmed Lipid ID	Observed Mass	Exact Mass	Retention Time	Notes on ID
PC(8:0/0:0)	384.213	384.215	1	Fragment at 184 (choline), also confirmed in negative mode
LPE(20:1)	508.339	508.34	3.94	Revised from LPC(17:1). See both the M+H and M-H ions of the LPE . WOuld have seen an M+Formate-H if it was an LPC	Revised from LPC(17:1)
PC(10:0/0:0)	412.244	412.246	1.22	Fragment at 184 observed and confirmed in neg mode
Zymosterol			8.4	Originally desmosterol. Confirmed with standard; same retention time as Desmosterol
Ergosterol			8.65	Confirmed with standard

### Sheet: Unconfirmed IDs
Putative ID	Observed Mass	Exact Mass	Retention Time	Reason
PE(15:1/0:0)	436.247	436.247		Intenisty was too low for confirmation
PC(P-18:0/25:0)	854.738		12.82	Wrong mass from database and cant identify the mass at 854 in databases
SM(d17:1/18:1)	697.568	697.565	9.4	Not and SM. Should see fragment at 184 if it was an SM. No hits returned on any database
CerP(d14:0/16:0)	546.43	546.43	8.35	No characteristic fragments observed that would confirm if it was a ceramide or not	Fragemnt at 150
PCe 36:1	774.63	774.637	8.41	Looks like an isotope peak	Not in original data. It's an isotope peak.
LPC(18:0)	524.37	524.371	6.65	Cannot confirm with any of the fragments or in negative mode
