## Supplementary Tables for "Towards a systematic map of the functional role of protein phosphorylation": Table S14 Lipid changes VMA2 Y284A vs KO_ELO2.xlsx

### Sheet: VMA2 Y284A_VMA2 KO changes
Class	Accepted.Compound.ID	VMA2-Y284 LogFC	vma2Δ LogFC
CL	CL(14:0/14:0/16:1/14:0)	-1.00786	0.0603815
PE	PE(10:0/16:1)	-0.661554	-0.10522
PS	PS(17:0/16:1)	-0.661243	-0.0267145
PE	PE(16:1/18:2)	-0.629718	0.103704
CL	CL(16:1/18:0/18:1/16:0)	-0.620362	0.0804685
CL	CL(22:0/16:1/18:1/16:1)	-0.614053	0.149172
CL	CL(20:0/16:1/18:1/16:1)	-0.592375	0.0752863
PS	PS(14:1/16:1)	-0.579231	0.490758
PS	PS(16:0/14:0)	-0.569019	0.090588
PE	PE(16:1/0:0)	-0.561753	-0.213244
PE	PE(10:0/14:0)	-0.559725	0.137578
CL	CL(16:0/16:1/18:1/16:1)	-0.555251	0.105587
PE	PE(14:1/16:1)	-0.530978	0.357481
PS	PS(16:0/8:0)	0.325748	1.10101
PI	PI(18:1/26:1)	N/A	0.702054
LPE	LPE (20:1)	0.00689084	-0.699636
PS	PS(16:0/8:0)	0.325748	1.10101
PI	PI(18:1/26:1)	N/A	0.702054
PC	PC(8:0/0:0)	-0.336104	-0.818515
LPC	LPC(17:1)	-0.106257	-0.674952
PC	PC(10:0/0:0)	0.0736478	-0.645003
ST	Zymosterol	-0.883265	-0.253574

### Sheet: ELO2 T334A_ELO2 KO changes
Class	Accepted.Compound.ID	ELO2-T334A	elo2Δ
CL	CL(14:0/14:0/16:1/14:0)	0.0498507	-1.00817
CL	CL(16:0/16:1/16:1/16:0)	-0.0172289	-0.624199
CL	CL(16:0/16:1/18:1/14:0)	0.0473014	-0.570786
CL	CL(16:0/18:0/18:1/18:0)	-0.0474372	-0.766551
CL	CL(18:0/16:1/18:1/16:0)	0.00580312	-0.541502
CL	CL(20:0/14:0/16:1/16:0)	0.0307015	-1.40876
DG	DG(16:1/16:1/0:0)	0.0353728	-0.844421
GP	PS(16:1/12:0)	0.0293438	-0.578507
LPC	LPC 18:0	-0.280796	-2.24366
LPC	LPC(14:0)	-0.0790804	-1.64762
LPC	LPC(16:1)	-0.106446	-1.0869
LPC	LPC(17:1)	-0.128215	-0.963199
LPE	LPE 14:0	0.0369542	-0.922633
LPE	LPE 20:1	0.239598	-1.02896
PA	PA(10:0/16:0)	-0.00253255	-0.552937
PA	PA(10:0/16:1)	0.0128258	-2.16229
PA	PA(12:0/16:0)	0.00467666	-0.532913
PA	PA(16:0/16:1)	-0.0538852	-0.657207
PC	PC(10:0/0:0)	-0.0868779	-1.57598
PC	PC(12:0/0:0)	-0.0758279	-1.72605
PC	PC(14:1/0:0)	-0.0533058	-0.721592
PC	PC(15:0/0:0)	-0.119466	-0.864025
PC	PC(16:0/0:0)	-0.126935	-1.12866
PC	PC(17:0/0:0)	0.109491	-0.724866
PC	PC(21:0/0:0)	N/A	2.0124
PC	PC(28:0)	-0.125478	-0.644831
PC	PC(8:0/0:0)	-0.0051335	-1.44495
PE	PE(10:0/14:0)	0.125293	-1.2954
PE	PE(10:0/16:0)	-0.00438826	-0.928986
PE	PE(10:0/16:1)	0.0128258	-0.639653
PE	PE(11:0/16:0)	-0.0310819	-1.03171
PE	PE(12:0/0:0)	0.00961156	-0.976417
PE	PE(12:0/16:0)	-0.0281826	-1.15106
PE	PE(14:0/16:0)	-0.0382645	-1.0982
PE	PE(14:1/0:0)	0.0915624	-0.773684
PE	PE(16:0/0:0)	-0.0394241	-0.951264
PE	PE(16:0/16:1)	0.0129943	-0.625524
PE	PE(16:1/0:0)	-0.0239656	-0.55775
PE	PE(18:1/0:0)	-0.0738106	-0.806685
PE	PE(18:1/0:0)	-0.118245	-0.837551
PE	PE(18:1/20:0)	-0.0585822	-0.550406
PE	PI(18:1/20:0)	0.168504	-0.8833
PG	PG(10:0/16:0)	-0.00438826	-1.03763
PG	PG(16:0/12:0)	-0.108528	-1.16976
PG	PG(16:1/16:1)	-0.0419664	-1.53769
PG	PS(12:0/16:0)	-0.0281826	-1.51561
PI	PI(10:0/16:0)	-0.00438826	-0.542921
PI	PI(16:1/24:0)	0.302375	-2.20132
PI	PI(16:1/26:0)	0.404326	-1.93922
PI	PI(17:0/18:1)	-0.123081	0.588899
PI	PI(18:1/20:1)	0.328742	-1.24883
PI	PI(18:1/26:0)	0.526413	-2.25258
PI	PI(18:1/26:1)	0.597	-0.574
PS	PS(10:0/16:0)	-0.0940748	-0.714466
PS	PS(14:1/16:1)	0.0707063	-0.630149
PS	PS(16:0/14:0)	-0.0277007	-0.927715
PS	PS(16:0/16:1)	-0.0318751	-0.657716
PS	PS(16:0/17:0)	-0.0111734	-0.796845
PS	PS(16:0/8:0)	0.162681	-0.759779
PS	PS(16:1/10:0)	0.0584378	-0.783715
PS	PS(16:1/14:0)	0.0645547	-0.824494
PS	PS(16:1/16:0)	-0.0939929	-1.74884
PS	PS(20:0/18:2)	0.654474	0.937684
ST	Desmosterol	0.0452463	-0.84761
TG	TG(16:0/16:1/17:0)	-0.0682312	0.640933
TG	TG(16:0/17:0/18:1)	0.00566974	0.56963
TG	TG(16:0/18:0/18:0)	0.203453	-0.764674
TG	TG(16:0/18:0/20:0)	0.196838	-0.724362
TG	TG(16:0/18:0/22:0)	0.234583	-0.834874
TG	TG(16:0/20:1/22:0)	0.151583	-1.125
TG	TG(16:0/22:0/22:1)	0.193364	-1.36435
TG	TG(16:1/16:1/17:0)	-0.128305	0.714712
TG	TG(16:1/16:1/17:1)	-0.104597	0.77847
TG	TG(16:1/17:0/18:1)	-0.0853563	0.808543
TG	TG(16:1/17:1/18:1)	-0.0892015	0.675747
TG	TG(16:1/18:0/22:0)	0.154441	-0.793922
TG	TG(16:1/21:0/22:0)	0.202881	-1.07807
TG	TG(16:1/21:0/22:1)	0.284645	-1.04702
TG	TG(18:0/21:0/22:1)	0.236893	-1.52128
TG	TG(18:0/22:0/22:1)	0.208127	-1.55669
TG	TG(18:1/22:0/22:1)	0.161039	-1.2948
TG	TG(18:2/21:0/21:0)	0.180056	-1.28067
