## Supplementary Tables for "Towards a systematic map of the functional role of protein phosphorylation": Table S15 Human functional score data.xlsx

### Sheet: human_yeast_sites_mod
Strain	Number of phenotypes	condition with most extreme phenotype	most extreme S-score	systematic_name	Most significant qvalue	human_id	human_pos	human functional score	sift_min_score	quant_top10	Phosphogrid_notes
PBY702__Y8205__BIM1-S154A__043123	36	48H-SIMVA	-7.30094	YER016W	6.28115e-31	Q15555	219	0.378924	0.0171492	3	Deletion of protein Phosphatase YOR208W/PTP2 causes Fold Change logFC 1.658 - PMID 21177495.
PBY574__Y8205__SLT2-T190A__041342	28	48H-SIMVA	-15.5545	YHR030C	3.79744e-143	Q9UBE8	298	0.786641	0	8	NA
PBY574__Y8205__SLT2-T190A__041342	28	48H-SIMVA	-15.5545	YHR030C	3.79744e-143	Q13164	219	0.757438	0	1	NA
PBY575__Y8205__SLT2-Y192A__041707	28	48H-SIMVA	-15.2339	YHR030C	2.32867e-137	Q13164	221	0.956145	0	14	2 peptide occurrences in PMID 17330950.
PBY899__Y8205__YPK1-T508A__042335	25	48H-MYR	-10.4801	YKL126W	4.81979e-27	P31751	313	0.753408	0.000428904	NA	1 peptide occurrence in PMID 17330950.
PBY899__Y8205__YPK1-T508A__042335	25	48H-MYR	-10.4801	YKL126W	4.81979e-27	Q15418	577	0.36967	0.000344437	2	1 peptide occurrence in PMID 17330950.
PBY899__Y8205__YPK1-T508A__042335	25	48H-MYR	-10.4801	YKL126W	4.81979e-27	P31749	312	0.777007	0.00040427	0	1 peptide occurrence in PMID 17330950.
PBY899__Y8205__YPK1-T508A__042335	25	48H-MYR	-10.4801	YKL126W	4.81979e-27	Q9Y243	309	0.489797	0.000404574	NA	1 peptide occurrence in PMID 17330950.
PBY899__Y8205__YPK1-T508A__042335	25	48H-MYR	-10.4801	YKL126W	4.81979e-27	P51812	581	0.367631	0	NA	1 peptide occurrence in PMID 17330950.
PBY131__Y8205__HOG1-T174A__042927	20	72H-NACL6	-10.6595	YLR113W	5.11476e-67	P53778	183	0.814573	0.000289539	2	Activating phosphorylations on HOG1 MAP kinase; mutation of these residues prevent growth on 0.4M KCl|Deletion of protein Kinase YKL166C/TPK3 causes Fold Change logFC 1.552 - PMID 21177495.
PBY131__Y8205__HOG1-T174A__042927	20	72H-NACL6	-10.6595	YLR113W	5.11476e-67	Q16539	180	0.962865	0.000242014	30	Activating phosphorylations on HOG1 MAP kinase; mutation of these residues prevent growth on 0.4M KCl|Deletion of protein Kinase YKL166C/TPK3 causes Fold Change logFC 1.552 - PMID 21177495.
PBY131__Y8205__HOG1-T174A__042927	20	72H-NACL6	-10.6595	YLR113W	5.11476e-67	O15264	180	0.839733	0.000294613	1	Activating phosphorylations on HOG1 MAP kinase; mutation of these residues prevent growth on 0.4M KCl|Deletion of protein Kinase YKL166C/TPK3 causes Fold Change logFC 1.552 - PMID 21177495.
PBY131__Y8205__HOG1-T174A__042927	20	72H-NACL6	-10.6595	YLR113W	5.11476e-67	P45983	183	0.944697	0.000306743	10	Activating phosphorylations on HOG1 MAP kinase; mutation of these residues prevent growth on 0.4M KCl|Deletion of protein Kinase YKL166C/TPK3 causes Fold Change logFC 1.552 - PMID 21177495.
PBY131__Y8205__HOG1-T174A__042927	20	72H-NACL6	-10.6595	YLR113W	5.11476e-67	P45984	183	0.909753	0.000294737	11	Activating phosphorylations on HOG1 MAP kinase; mutation of these residues prevent growth on 0.4M KCl|Deletion of protein Kinase YKL166C/TPK3 causes Fold Change logFC 1.552 - PMID 21177495.
PBY131__Y8205__HOG1-T174A__042927	20	72H-NACL6	-10.6595	YLR113W	5.11476e-67	P53779	221	0.962811	0.000217993	3	Activating phosphorylations on HOG1 MAP kinase; mutation of these residues prevent growth on 0.4M KCl|Deletion of protein Kinase YKL166C/TPK3 causes Fold Change logFC 1.552 - PMID 21177495.
PBY549__Y8205__VPS74-S19A__040540	19	48H-CW	-8.40366	YDR372C	3.05239e-25	Q9H4A6	36	0.32573	0.0233493	3	Deletion of protein Kinase YJR059W/PTK2 causes Decreased logFC -7.56 - PMID 21177495|Deletion of protein Phosphatase YLL010C/PSR1 causes Fold Change logFC -2.106 - PMID 21177495.
PBY517__Y8205__ELO2-T334A__043133	13	48H-HALO	-2.99039	YCR034W	2.32544e-05	Q9NYP7	281	0.266002	0.0990294	NA	16 peptide occurrences in PMID 17330950|PMID 21126336: Predicted protein kinase = PHO85; accumulates in nat3 cells|Deletion of protein Kinase YNL307C/MCK1 causes Fold Change logFC -4.357 - PMID 21177495|Deletion of protein Kinase YDL214C/PRR2 causes Fold Change logFC 1.5 - PMID 21177495|Deletion of protein Phosphatase YDR075W/PPH3 causes Fold Change logFC 1.912 - PMID 21177495|Deletion of protein…
PBY662__Y8205__EFT2-T566A__042948	12	48H-MYR	-7.08961	YDR385W	3.06767e-12	P13639	582	0.399437	0.000842729	NA	NA
PBY311__Y8205__HOG1-Y176A__040710	10	72H-NACL6	-2.99232	YLR113W	0.000106779	P53778	185	0.953653	0.000496227	13	Activating phosphorylations on HOG1 MAP kinase; mutation of these residues prevent growth on 0.4M KCl|Deletion of protein Kinase YGR262C/BUD32 causes Fold Change logFC -4.367 - PMID 21177495.
PBY311__Y8205__HOG1-Y176A__040710	10	72H-NACL6	-2.99232	YLR113W	0.000106779	Q15759	182	0.862161	0.000451393	11	Activating phosphorylations on HOG1 MAP kinase; mutation of these residues prevent growth on 0.4M KCl|Deletion of protein Kinase YGR262C/BUD32 causes Fold Change logFC -4.367 - PMID 21177495.
PBY311__Y8205__HOG1-Y176A__040710	10	72H-NACL6	-2.99232	YLR113W	0.000106779	Q16539	182	0.983689	0.000361028	30	Activating phosphorylations on HOG1 MAP kinase; mutation of these residues prevent growth on 0.4M KCl|Deletion of protein Kinase YGR262C/BUD32 causes Fold Change logFC -4.367 - PMID 21177495.
PBY311__Y8205__HOG1-Y176A__040710	10	72H-NACL6	-2.99232	YLR113W	0.000106779	O15264	182	0.969624	0.000135278	30	Activating phosphorylations on HOG1 MAP kinase; mutation of these residues prevent growth on 0.4M KCl|Deletion of protein Kinase YGR262C/BUD32 causes Fold Change logFC -4.367 - PMID 21177495.
PBY311__Y8205__HOG1-Y176A__040710	10	72H-NACL6	-2.99232	YLR113W	0.000106779	P45983	185	0.880788	0.00113562	10	Activating phosphorylations on HOG1 MAP kinase; mutation of these residues prevent growth on 0.4M KCl|Deletion of protein Kinase YGR262C/BUD32 causes Fold Change logFC -4.367 - PMID 21177495.
PBY311__Y8205__HOG1-Y176A__040710	10	72H-NACL6	-2.99232	YLR113W	0.000106779	P45984	185	0.936335	0.00108275	12	Activating phosphorylations on HOG1 MAP kinase; mutation of these residues prevent growth on 0.4M KCl|Deletion of protein Kinase YGR262C/BUD32 causes Fold Change logFC -4.367 - PMID 21177495.
PBY311__Y8205__HOG1-Y176A__040710	10	72H-NACL6	-2.99232	YLR113W	0.000106779	P53779	223	0.973612	0	3	Activating phosphorylations on HOG1 MAP kinase; mutation of these residues prevent growth on 0.4M KCl|Deletion of protein Kinase YGR262C/BUD32 causes Fold Change logFC -4.367 - PMID 21177495.
PBY639__Y8205__RPS14A-S123A__042542	9	48H-39	-2.63784	YCR031C	0.000238662	P62263	137	0.46766	0.175026	4	NA
PBY714__Y8205__GLO3-S390A__040128	9	48H-DMSO1	3.99127	YER122C	0.000436174	Q8N6H7	433	0.424364	0	1	Possible PKA site PMID 19795423|PMID 19823750: 5;20 min 0.4M NaCl ratio (log2); -1.792;-0.067|PMID 21126336: Predicted protein kinase = CKA2
PBY285__Y8205__TPK1-T241A__040140	8	48H-SIMVA	-5.56519	YJL164C	7.09153e-18	Q13976	517	0.85967	0	34	NA
PBY285__Y8205__TPK1-T241A__040140	8	48H-SIMVA	-5.56519	YJL164C	7.09153e-18	P51817	203	0.972251	0	22	NA
PBY285__Y8205__TPK1-T241A__040140	8	48H-SIMVA	-5.56519	YJL164C	7.09153e-18	P22694	198	0.967863	0	30	NA
PBY285__Y8205__TPK1-T241A__040140	8	48H-SIMVA	-5.56519	YJL164C	7.09153e-18	P22612	198	0.753065	0	0	NA
PBY285__Y8205__TPK1-T241A__040140	8	48H-SIMVA	-5.56519	YJL164C	7.09153e-18	P17612	198	0.920057	0	9	NA
PBY112__Y8205__SCH9-S290A__040131	7	48H-DMSO6	-3.53475	YHR205W	0.00424434	O00141	80	0.206979	0.0184304	4	NA
PBY858__Y8205__RPS14A-T119A__041728	7	48H-6AU	3.79212	YCR031C	5.62111e-07	P62263	133	0.55278	0.000391752	2	PMID 21126336: Predicted protein kinase = CDC28
PBY89__Y8205__RIM15-S1525A__040116	7	48H-AMPHOANA	-4.63285	YFL033C	0.00161106	O60307	935	0.389432	0.000283626	0	NA
PBY89__Y8205__RIM15-S1525A__040116	7	48H-AMPHOANA	-4.63285	YFL033C	0.00161106	Q6P0Q8	1407	0.423814	0	2	NA
PBY110__Y8205__MYO5-S777A__041129	5	48H-MYR	-4.75674	YMR109W	1.05862e-05	Q12965	736	0.398103	0.000485079	3	NA
PBY110__Y8205__MYO5-S777A__041129	5	48H-MYR	-4.75674	YMR109W	1.05862e-05	O00160	734	0.431852	0.000433311	5	NA
PBY118__Y8205__SCH9-S726A__042323	5	48H-RAPA	-4.38722	YHR205W	0.000297938	P23443	403	0.430208	0.015058	1	PMID 19684113: Down-regulated by rapamycin|Tap42-dependent PMID 20702584: down-regulated in rapamycin treated cells|Deletion of protein Kinase YKL139W/CTK1 causes Decreased logFC -6.013 - PMID 21177495|Deletion of protein Phosphatase YDL047W/SIT4 causes Fold Change logFC -1.732 - PMID 21177495|Deletion of protein Kinase YKL126W/YPK1 causes Fold Change logFC -1.616 - PMID 21177495|Deletion of prot…
PBY118__Y8205__SCH9-S726A__042323	5	48H-RAPA	-4.38722	YHR205W	0.000297938	O00141	401	0.526827	0.0111581	5	PMID 19684113: Down-regulated by rapamycin|Tap42-dependent PMID 20702584: down-regulated in rapamycin treated cells|Deletion of protein Kinase YKL139W/CTK1 causes Decreased logFC -6.013 - PMID 21177495|Deletion of protein Phosphatase YDL047W/SIT4 causes Fold Change logFC -1.732 - PMID 21177495|Deletion of protein Kinase YKL126W/YPK1 causes Fold Change logFC -1.616 - PMID 21177495|Deletion of prot…
PBY769__Y8205__RPS14A-T119A__042936	5	48H-GJW	-2.65689	YCR031C	1.68463e-05	P62263	133	0.55278	0.000391752	2	PMID 21126336: Predicted protein kinase = CDC28
PBY134__Y8205__NAP1-T20A__041702	4	48H-CAFF	-4.81632	YKR048C	2.60808e-07	Q99733	12	0.443804	0.0137018	16	Observed on peptide with oxidized methionine; 7 peptide occurrences in PMID 17330950|PMID 19823750: 5;20 min 0.4M NaCl ratio (log2); 0.932;1.508|PMID 20702584: down-regulated in rapamycin treated cells|Deletion of protein Kinase YJR059W/PTK2 causes Decreased logFC -11.945 - PMID 21177495|Deletion of protein Kinase YDL025C/RTK1 causes Fold Change logFC 1.638 - PMID 21177495|Deletion of protein Kin…
PBY713__Y8205__GLO3-S389A__042348	4	72H-CASPO	-5.84282	YER122C	3.7501e-08	Q9NP61	428	0.528961	0	2	Possible site for Rad53; PMID 19795423|PMID 19823750: 5;20 min 0.4M NaCl ratio (log2); -1.949;-0.353|PMID 21126336: Predicted protein kinase = CKA2; accumulates in nat3 cells|Deletion of protein Kinase YKL139W/CTK1 causes Fold Change logFC 1.819 - PMID 21177495|Deletion of protein Kinase YPL042C/SSN3 causes Fold Change logFC 1.871 - PMID 21177495.
PBY713__Y8205__GLO3-S389A__042348	4	72H-CASPO	-5.84282	YER122C	3.7501e-08	Q8N6H7	432	0.731063	0	11	Possible site for Rad53; PMID 19795423|PMID 19823750: 5;20 min 0.4M NaCl ratio (log2); -1.949;-0.353|PMID 21126336: Predicted protein kinase = CKA2; accumulates in nat3 cells|Deletion of protein Kinase YKL139W/CTK1 causes Fold Change logFC 1.819 - PMID 21177495|Deletion of protein Kinase YPL042C/SSN3 causes Fold Change logFC 1.871 - PMID 21177495.
PBY728__Y8205__RPS14A-S125A__041118	4	48H-NOCO	-2.99049	YCR031C	0.00945177	P62263	139	0.702613	0.0121178	4	NA
PBY335__Y8205__HSP82-S297A__040115	3	48H-MYXM	2.29598	YPL240C	0.017042	P08238	309	0.471194	0.00164328	3	NA
PBY335__Y8205__HSP82-S297A__040115	3	48H-MYXM	2.29598	YPL240C	0.017042	P07900	317	0.437619	0.00229195	4	NA
PBY579__Y8205__GCN5-Y212A__040344	3	48H-SDS	-3.38583	YGR252W	0.000545126	Q9NRL2	714	0.0639461	0.00499895	0	A Gcn5-4A mutation inhibits Snf1-dependent activation of HIS3.
PBY663__Y8205__EFT2-T566A__041122	3	48H-NOCO	-14.6202	YDR385W	3.37514e-57	P13639	582	0.399437	0.000842729	NA	NA
PBY483__Y8205__GCN5-S204A__040112	2	48H-DMSO1	3.05495	YGR252W	0.0106565	Q9UIF9	1214	0.0589031	0.0169892	7	A Gcn5-4A mutation inhibits Snf1-dependent activation of HIS3.
PBY68__Y8205__FMP42-S249A__040714	2	72H-CU	-10.497	YMR221C	1.00667e-06	Q8N370	274	0.781893	0.00125012	22	3 peptide occurrences in PMID 17330950.
PBY755__Y8205__LHP1-S264A__040736	2	48H-AMPHO	2.14416	YDL051W	0.0320464	P05455	362	0.328147	0.0625585	8	PMID 21126336: Predicted protein kinase = CKA2; accumulates in nat3 cells.
PBY850__Y8205__MSL5-Y100A__041512	2	72H-CANT	-3.26693	YLR116W	0.0214962	Q15637	87	0.67306	0	4	Deletion of protein Kinase YBR274W/CHK1 causes Fold Change logFC 1.807 - PMID 21177495|Deletion of protein Kinase YLL019C/KNS1 causes Fold Change logFC -1.855 - PMID 21177495.
PBY886__Y8205__PDA1-S315A__040114	2	48H-DMSO1	2.98805	YER178W	0.013234	P08559	295	0.829486	0	15	NA
PBY886__Y8205__PDA1-S315A__040114	2	48H-DMSO1	2.98805	YER178W	0.013234	P29803	293	0.776831	0	7	NA
PBY886__Y8205__PDA1-S315A__040114	2	48H-DMSO1	2.98805	YER178W	0.013234	P12694	339	0.605423	0	1	NA
PBY93__Y8205__SNF1-S211A__041343	2	48H-39	-1.98459	YDR477W	0.0111592	Q13131	184	0.761963	0	NA	NA
PBY93__Y8205__SNF1-S211A__041343	2	48H-39	-1.98459	YDR477W	0.0111592	P54646	173	0.832608	0	NA	NA
PBY103__Y8205__MRK1-S323A__040503	1	48H-NOCO	3.40963	YDL079C	0.0117474	P49841	215	0.836343	0.000349644	16	NA
PBY103__Y8205__MRK1-S323A__040503	1	48H-NOCO	3.40963	YDL079C	0.0117474	P49840	278	0.748556	0.000357603	9	NA
PBY38__Y8205__INP53-S975A__042546	1	48H-RAPA	-3.29486	YOR109W	0.0289848	Q92835	971	0.639375	0.0021532	15	NA
PBY488__Y8205__ASF1-S264A__041934	1	72H-CU	-20.0525	YJL115W	6.66919e-24	Q9NVP2	198	0.349994	NA	15	PMID 21126336: Predicted protein kinase = CKA2|Deletion of protein Kinase YOL045W/PSK2 causes Fold Change logFC -1.596 - PMID 21177495.
PBY697__Y8205__BIM1-S165A__042329	1	72H-NACL6	-2.35489	YER016W	0.00818471	Q15555	228	0.17381	0.0168833	0	NA
PBY697__Y8205__BIM1-S165A__042329	1	72H-NACL6	-2.35489	YER016W	0.00818471	Q9UPY8	162	0.568683	0.0222003	7	NA
PBY72__Y8205__MYO5-S1205A__041543	1	48H-NOCO	3.39427	YMR109W	0.0122689	O00159	1062	0.180616	NA	3	1 peptide occurrence in PMID 17330950|PMID 19823750: best predicted motif = CAMK2.
PBY73__Y8205__MYO5-S992A__042330	1	48H-NOCO	3.14874	YMR109W	0.0246798	Q12965	936	0.263814	0.017089	NA	2 peptide occurrences in PMID 17330950.
PBY73__Y8205__MYO5-S992A__042330	1	48H-NOCO	3.14874	YMR109W	0.0246798	Q9Y6X6	1555	0.172707	0.000795879	NA	2 peptide occurrences in PMID 17330950.
PBY82__Y8205__MRK1-Y324A__041931	1	48H-NOCO	3.27461	YDL079C	0.0171742	P49841	216	0.860796	0	16	NA
PBY82__Y8205__MRK1-Y324A__041931	1	48H-NOCO	3.27461	YDL079C	0.0171742	P49840	279	0.956516	0	20	NA
PBY852__Y8205__PRM15-S158A__041542	1	48H-CD	-3.53064	YMR278W	0.0187928	Q96G03	165	0.666885	0	10	1 peptide occurrence in PMID 17330950|PMID 19823750: 5;20 min 0.4M NaCl ratio (log2); -0.051;0.207.
PBY852__Y8205__PRM15-S158A__041542	1	48H-CD	-3.53064	YMR278W	0.0187928	Q6PCE3	175	0.725876	0	24	1 peptide occurrence in PMID 17330950|PMID 19823750: 5;20 min 0.4M NaCl ratio (log2); -0.051;0.207.
PBY857__Y8205__TDH3-T151A__040716	1	48H-DOXO	-5.62562	YGR192C	3.2593e-12	P04406	153	0.676244	0	3	NA
PBY860__Y8205__TDH3-S149A__041143	1	48H-DOXO	-3.37261	YGR192C	0.000208853	P04406	151	0.650296	0.000218584	3	PMID 19823750: 5;20 min 0.4M NaCl ratio (log2); -0.121;0.021|PMID 19823750: best predicted motif = CK1.
PBY105__Y8205__CTR9-S974A__042730	0	72H-PARA	-0.959766	YOL145C	0.671071	Q6PD62	1020	0.369706	0.00358327	6	NA
PBY120__Y8205__RIM15-S1061A__042535	0	48H-NOCO	-1.2765	YFL033C	0.504666	O15021	1828	0.0628041	NA	NA	NA
PBY124__Y8205__NAP1-S27A__040547	0	72H-MAL	-4.51955	YKR048C	0.0645719	Q99733	14	0.249926	0.0180944	2	Similar to CAMK2 site; PMID 19795423|PMID 19823750: 5;20 min 0.4M NaCl ratio (log2); 0.656;0.765|PMID 20702584: down-regulated in rapamycin treated cells|Deletion of protein Phosphatase YNL099C/OCA1 causes Fold Change logFC 1.83 - PMID 21177495.
PBY124__Y8205__NAP1-S27A__040547	0	72H-MAL	-4.51955	YKR048C	0.0645719	P55209	10	0.444871	0.0180444	12	Similar to CAMK2 site; PMID 19795423|PMID 19823750: 5;20 min 0.4M NaCl ratio (log2); 0.656;0.765|PMID 20702584: down-regulated in rapamycin treated cells|Deletion of protein Phosphatase YNL099C/OCA1 causes Fold Change logFC 1.83 - PMID 21177495.
PBY145__Y8205__SNF1-S413A__042306	0	48H-PP1	-1.92253	YDR477W	0.161488	Q13131	356	0.64796	0.0425604	1	3 peptide occurrences in PMID 17330950|PMID 19823750: 5;20 min 0.4M NaCl ratio (log2); -0.032;0.162|PMID 19823750: best predicted motif = NEK6.
PBY145__Y8205__SNF1-S413A__042306	0	48H-PP1	-1.92253	YDR477W	0.161488	P54646	345	0.476568	0.0184406	4	3 peptide occurrences in PMID 17330950|PMID 19823750: 5;20 min 0.4M NaCl ratio (log2); -0.032;0.162|PMID 19823750: best predicted motif = NEK6.
PBY271__Y8205__MSN4-S316A__040325	0	48H-NI	-2.35967	YKL062W	0.195863	Q03112	549	0.0787178	0.00287176	NA	2.0 Reciprocal SILAC ratio pheromone treated:untreated PMID:15665377; 3 peptide occurrences in PMID 17330950|Deletion of protein Kinase YAL017W/PSK1 causes Fold Change logFC -1.867 - PMID 21177495|Deletion of protein Kinase YCR008W/SAT4 causes Fold Change logFC -2.271 - PMID 21177495|Deletion of protein Phosphatase YDL188C/PPH22 causes Fold Change logFC -1.554 - PMID 21177495|Deletion of protein …
PBY306__Y8205__RPD3-S408A__040911	0	48H-HALO	1.30773	YNL330C	0.387036	Q13547	406	0.582922	0.0125447	13	NA
PBY306__Y8205__RPD3-S408A__040911	0	48H-HALO	1.30773	YNL330C	0.387036	Q92769	407	0.452716	0.0309373	3	NA
PBY312__Y8205__MSN4-S319A__040532	0	48H-NACL639	-1.42403	YKL062W	0.233121	Q03112	552	0.388198	0.00911957	2	2.0 Reciprocal SILAC ratio pheromone treated:untreated PMID:15665377; 4 peptide occurrences in PMID 17330950|Deletion of protein Kinase YAL017W/PSK1 causes Fold Change logFC -1.867 - PMID 21177495|Deletion of protein Kinase YCR008W/SAT4 causes Fold Change logFC -2.271 - PMID 21177495|Deletion of protein Phosphatase YDL188C/PPH22 causes Fold Change logFC -1.554 - PMID 21177495|Deletion of protein …
PBY316__Y8205__MSN4-S523A__041939	0	48H-NITR	-1.37323	YKL062W	0.639148	Q03112	824	0.173578	0.00360317	NA	Deletion of protein Phosphatase YCR079W/PTC6 causes Fold Change logFC 1.622 - PMID 21177495|Deletion of protein Kinase YDL025C/RTK1 causes Fold Change logFC 1.872 - PMID 21177495|Deletion of protein Kinase YKL198C/PTK1 causes Fold Change logFC -1.86 - PMID 21177495|Deletion of protein Kinase YMR291W/TDA1 causes Fold Change logFC 1.604 - PMID 21177495.
PBY357__Y8205__SWI3-T446A__041302	0	72H-CASPO	-1.70092	YJL176C	0.300926	Q8TAQ2	552	0.070894	0.0321456	1	NA
PBY41__Y8205__ZUO1-S50A__042318	0	48H-NOCO	1.82607	YGR285C	0.480025	Q99543	49	0.465533	0.0168037	18	13 peptide occurrences in PMID 17330950|PMID 20702584: down-regulated in rapamycin treated cells|Deletion of protein Phosphatase YML057W/CMP2 causes Fold Change logFC 4.552 - PMID 21177495|Deletion of protein Phosphatase YIL113W/SDP1 causes Fold Change logFC 2.259 - PMID 21177495|Deletion of protein Phosphatase YDL047W/SIT4 causes Fold Change logFC -1.99 - PMID 21177495|Deletion of protein Phosph…
PBY430__Y8205__SHP1-S128A__040531	0	72H-NACL439	-1.65154	YBL058W	0.343084	Q9UNZ2	74	0.418944	0.00788525	0	PMID 21126336: Predicted protein kinase = SCH9
PBY430__Y8205__SHP1-S128A__040531	0	72H-NACL439	-1.65154	YBL058W	0.343084	Q14CS0	66	0.543514	0.000747612	17	PMID 21126336: Predicted protein kinase = SCH9
PBY431__Y8205__SHP1-S315A__042317	0	48H-LICL	-1.65277	YBL058W	0.244096	Q9UNZ2	262	0.179573	0.00165113	NA	6 peptide occurrences in PMID 17330950|PMID 19823750: 5;20 min 0.4M NaCl ratio (log2); 0.19;0.391|PMID 19823750: best predicted motif = CAMK2|PMID 21126336: Predicted protein kinase = CDC28
PBY432__Y8205__SHP1-S321A__040536	0	72H-NACL639	-1.08988	YBL058W	0.405813	Q9UNZ2	271	0.258648	0.020024	1	1 peptide occurrence in PMID 17330950|Deletion of protein Kinase YDR466W/PKH3 causes Fold Change logFC 1.648 - PMID 21177495|Deletion of protein Kinase YGR262C/BUD32 causes Fold Change logFC 1.754 - PMID 21177495|Deletion of protein Kinase YMR216C/SKY1 causes Fold Change logFC 1.976 - PMID 21177495|Deletion of protein Kinase YPL140C/MKK2 causes Fold Change logFC -1.612 - PMID 21177495.
PBY432__Y8205__SHP1-S321A__040536	0	72H-NACL639	-1.08988	YBL058W	0.405813	Q14CS0	234	0.520637	0.0124497	8	1 peptide occurrence in PMID 17330950|Deletion of protein Kinase YDR466W/PKH3 causes Fold Change logFC 1.648 - PMID 21177495|Deletion of protein Kinase YGR262C/BUD32 causes Fold Change logFC 1.754 - PMID 21177495|Deletion of protein Kinase YMR216C/SKY1 causes Fold Change logFC 1.976 - PMID 21177495|Deletion of protein Kinase YPL140C/MKK2 causes Fold Change logFC -1.612 - PMID 21177495.
PBY437__Y8205__CDC40-S11A__042114	0	48H-CAFF	1.4012	YDR364C	0.342277	O60508	22	0.248168	0.00848252	1	NA
PBY441__Y8205__PHO23-S150A__041347	0	48H-MYR	-2.11605	YNL097C	0.172395	Q9UNL4	125	0.126422	0.0166038	NA	NA
PBY453__Y8205__SKY1-S396A__042135	0	72H-NACL639	2.31546	YMR216C	0.0775247	Q96SB4	309	0.385851	0.0170413	14	NA
PBY498__Y8205__SNF4-S7A__042314	0	48H-PH75	-0.732935	YGL115W	0.798276	P54619	9	0.150463	0.00312344	NA	NA
PBY504__Y8205__RPL19B-S13A__042735	0	48H-GJW	-1.08843	YBL027W	0.219497	P84098	13	0.41762	0.000755725	0	PMID 21126336: Predicted protein kinase = SNF1
PBY592__Y8205__SKY1-S417A__040510	0	48H-DMSO1	-1.73549	YMR216C	0.245014	Q96SB4	334	0.262293	0.0181984	1	NA
PBY652__Y8205__RPS6B-S148A__042506	0	48H-PH4	-0.795182	YBR181C	0.53683	P62753	148	0.387981	0.0127769	0	NA
PBY654__Y8205__SHP1-S94A__043134	0	48H-SIMVAANA	0.855454	YBL058W	0.440732	Q9UNZ2	62	0.109147	0.0166963	NA	Possible site for CK1 PMID 19795423|PMID 19823750: 5;20 min 0.4M NaCl ratio (log2); 0.451;1.538|Deletion of protein Kinase YAL017W/PSK1 causes Fold Change logFC 1.785 - PMID 21177495|Deletion of protein Kinase YIL042C/PKP1 causes Fold Change logFC 1.798 - PMID 21177495|Deletion of protein Phosphatase YML057W/CMP2 causes Fold Change logFC 1.928 - PMID 21177495|Deletion of protein Kinase YOR231W/MK…
PBY66__Y8205__FMP42-S249A__041538	0	48H-NOCO	2.41264	YMR221C	0.185355	Q8N370	274	0.781893	0.00125012	22	3 peptide occurrences in PMID 17330950.
PBY696__Y8205__BIM1-S166A__043103	0	72H-39	2.54593	YER016W	0.0764857	Q15555	229	0.20519	0.020798	2	NA
PBY700__Y8205__BIM1-S139A__043125	0	48H-PH75	1.87594	YER016W	0.274845	Q15555	208	0.400579	0.0166745	6	PMID 19823750: 5;20 min 0.4M NaCl ratio (log2); 0.188;0.247|PMID 19823750: best predicted motif = CAMK2.
PBY701__Y8205__BIM1-S172A__040103	0	48H-MTRX	-1.4957	YER016W	0.359643	Q15555	236	0.298723	0.0151329	0	NA
PBY703__Y8205__BIM1-T152A__043127	0	48H-RAPA	-2.41491	YER016W	0.277933	Q15555	217	0.708556	0.0213697	22	NA
PBY704__Y8205__BIM1-S149A__040938	0	72H-NACL639	-1.00919	YER016W	0.506955	Q15691	157	0.167474	0.0147739	4	NA
PBY705__Y8205__BIM1-S148A__042528	0	48H-PH85	-0.841375	YER016W	0.634562	Q15555	216	0.404618	0.0220179	8	1 peptide occurrence in PMID 17330950|Deletion of protein Phosphatase YOR208W/PTP2 causes Fold Change logFC 1.658 - PMID 21177495.
PBY705__Y8205__BIM1-S148A__042528	0	48H-PH85	-0.841375	YER016W	0.634562	Q15691	156	0.204258	0.0171337	9	1 peptide occurrence in PMID 17330950|Deletion of protein Phosphatase YOR208W/PTP2 causes Fold Change logFC 1.658 - PMID 21177495.
PBY715__Y8205__GLO3-S398A__042733	0	48H-FLU	1.81866	YER122C	0.464857	Q9NP61	437	0.439381	0.0170511	NA	3 peptide occurrences in PMID 17330950|Possible PKA site PMID 19795423|PMID 19823750: 5;20 min 0.4M NaCl ratio (log2); 0.2;0.238|PMID 19823750: best predicted motif = PKA.
PBY732__Y8205__RPS6B-S233A__042716	0	48H-AA	1.46507	YBR181C	0.717003	P62753	236	0.851613	0.000915952	2	Similar to NIMA-related kinase site; PMID 19795423|PMID 19823750: 5;20 min 0.4M NaCl ratio (log2); -0.276;-0.124|PMID 19823750: best predicted motif = CAMK2|Deletion of protein Kinase YBR028C/YPK3 causes Decreased logFC -7.606 - PMID 21177495|Deletion of protein Kinase YAL017W/PSK1 causes Decreased logFC -6.363 - PMID 21177495|Deletion of protein Phosphatase YDL134C/PPH21 causes Decreased logFC -…
PBY773__Y8205__RPS6B-S232A__042325	0	72H-GLYC	-1.93334	YBR181C	0.354234	P62753	235	0.905834	0.0025734	2	PMID 19823750: 5;20 min 0.4M NaCl ratio (log2); -0.773;0.121|PMID 19823750: best predicted motif = PKA/AKT|Deletion of protein Kinase YBR028C/YPK3 causes Decreased logFC -7.606 - PMID 21177495|Deletion of protein Kinase YAL017W/PSK1 causes Decreased logFC -6.363 - PMID 21177495|Deletion of protein Phosphatase YDL134C/PPH21 causes Decreased logFC -6.641 - PMID 21177495|Deletion of protein Phosphat…
PBY853__Y8205__PUP2-S16A__040502	0	48H-ATORANA	1.17794	YGR253C	0.0949311	P28066	16	0.953526	0	20	Deletion of protein Phosphatase YNL099C/OCA1 causes Fold Change logFC -1.586 - PMID 21177495.
PBY854__Y8205__DBP5-S86A__041318	0	48H-AA	1.6431	YOR046C	0.618809	Q9UMR2	86	0.797414	0	2	1 peptide occurrence in PMID 17330950|PMID 21126336: Predicted protein kinase = PHO85; accumulates in nat3 cells.
PBY854__Y8205__DBP5-S86A__041318	0	48H-AA	1.6431	YOR046C	0.618809	Q9NUU7	85	0.887812	0.000404305	2	1 peptide occurrence in PMID 17330950|PMID 21126336: Predicted protein kinase = PHO85; accumulates in nat3 cells.
PBY863__Y8205__STE11-S387A__042732	0	48H-PH85	-1.09842	YLR362W	0.498003	Q9Y2U5	312	0.269025	0.0167398	0	NA
PBY882__Y8205__PDA1-S313A__042344	0	48H-GLYC	-1.83024	YER178W	0.251947	P08559	293	0.890307	0	27	13 peptide occurrences in PMID 17330950|PMID 19684113: Up-regulated by cycloheximide|PMID 21126336: Predicted protein kinase = CKA2; accumulates in nat3 cells|Deletion of protein Kinase YIL042C/PKP1 causes Decreased logFC -10.47 - PMID 21177495|Deletion of protein Kinase YBR274W/CHK1 causes Fold Change logFC -2.571 - PMID 21177495|Deletion of protein Phosphatase YBR276C/PPS1 causes Fold Change lo…
PBY882__Y8205__PDA1-S313A__042344	0	48H-GLYC	-1.83024	YER178W	0.251947	P29803	291	0.971153	0	12	13 peptide occurrences in PMID 17330950|PMID 19684113: Up-regulated by cycloheximide|PMID 21126336: Predicted protein kinase = CKA2; accumulates in nat3 cells|Deletion of protein Kinase YIL042C/PKP1 causes Decreased logFC -10.47 - PMID 21177495|Deletion of protein Kinase YBR274W/CHK1 causes Fold Change logFC -2.571 - PMID 21177495|Deletion of protein Phosphatase YBR276C/PPS1 causes Fold Change lo…
PBY882__Y8205__PDA1-S313A__042344	0	48H-GLYC	-1.83024	YER178W	0.251947	P12694	337	0.725449	0	30	13 peptide occurrences in PMID 17330950|PMID 19684113: Up-regulated by cycloheximide|PMID 21126336: Predicted protein kinase = CKA2; accumulates in nat3 cells|Deletion of protein Kinase YIL042C/PKP1 causes Decreased logFC -10.47 - PMID 21177495|Deletion of protein Kinase YBR274W/CHK1 causes Fold Change logFC -2.571 - PMID 21177495|Deletion of protein Phosphatase YBR276C/PPS1 causes Fold Change lo…
PBY890__Y8205__GLO3-S389A__041113	0	48H-NI	-1.98744	YER122C	0.370176	Q9NP61	428	0.528961	0	2	Possible site for Rad53; PMID 19795423|PMID 19823750: 5;20 min 0.4M NaCl ratio (log2); -1.949;-0.353|PMID 21126336: Predicted protein kinase = CKA2; accumulates in nat3 cells|Deletion of protein Kinase YKL139W/CTK1 causes Fold Change logFC 1.819 - PMID 21177495|Deletion of protein Kinase YPL042C/SSN3 causes Fold Change logFC 1.871 - PMID 21177495.
PBY890__Y8205__GLO3-S389A__041113	0	48H-NI	-1.98744	YER122C	0.370176	Q8N6H7	432	0.731063	0	11	Possible site for Rad53; PMID 19795423|PMID 19823750: 5;20 min 0.4M NaCl ratio (log2); -1.949;-0.353|PMID 21126336: Predicted protein kinase = CKA2; accumulates in nat3 cells|Deletion of protein Kinase YKL139W/CTK1 causes Fold Change logFC 1.819 - PMID 21177495|Deletion of protein Kinase YPL042C/SSN3 causes Fold Change logFC 1.871 - PMID 21177495.
